# A deep, quantitative lipid atlas of extracellular vesicles across multiple cell lines

**DOI:** 10.1101/2025.08.22.671852

**Authors:** Alperen Acari, Pragati Lodha, Selin Özhan, Shruthi Hemanna, Jochen Rieck, Bernhard Drotleff, Lothar C. Dieterich

## Abstract

Extracellular vesicles (EVs) are subcellular particles surrounded by a lipid bilayer membrane and incorporating various additional biomolecules derived from their donor cell. In many disease contexts circulating EVs have received increasing scientific attention due to their potential diagnostic and prognostic value. Additionally, EVs have been ascribed multiple biological functions, ranging from cellular waste disposal to sophisticated, intercellular communication. Consequently, EVs involved in pathological processes may represent therapeutic targets, whereas EV-based therapeutics are being developed for targeted delivery of molecular cargoes in vivo.

Detailed knowledge of the molecular content of natural EVs derived from diverse cellular origins is crucial to identify biomarkers, dissect EV functions, and optimize EV engineering for therapeutic purposes. Although the lipid composition of biological membranes has a significant impact on their biophysical and -chemical properties and may affect signaling and interactions at the molecular and cellular level, relatively little is known about the lipid composition of EV membranes.

Here, we applied high resolution mass spectrometry to deeply and quantitatively characterize the lipidome of EVs isolated from a panel of malignant and non-malignant cell lines, providing a comprehensive data resource for biomarker research and EV engineering efforts. Furthermore, subset comparisons indicate striking differences between lipid profiles of EVs isolated from cells of different tissue origin, suggesting distinct membrane characteristics that could affect EV biodistribution and function in vivo.
