## Supplementary material for "A deep, quantitative lipid atlas of extracellular vesicles across multiple cell lines": Table S1

### Sheet: Sheet1
Negative Mode [ng/sample]	Lipid Class	I	II	III	IV	V	VI	Calibration Range [ng/sample]				Positive Mode [ng/sample]	Lipid Class	I	II	III	IV	V	VI	Calibration Range [ng/sample]
C16:1 Ceramide-d7 (d18:1-d7/16:1)	Cer	0.1875	0.9375	1.875	18.75	187.5	1875	0.9375 - 1875				16:1 cholesteryl-d7 ester	CE	0.125	0.625	1.25	12.5	125	1250	12.5 - 1250
C18:1 Ceramide-d7 (d18:1-d7/18:1)	Cer	0.125	0.625	1.25	12.5	125	1250	0.125 - 1250				20:3 cholesteryl-d7 ester	CE	0.125	0.625	1.25	12.5	125	1250	12.5 - 1250
C20:1 Ceramide-d7 (d18:1-d7/20:1)	Cer	0.0625	0.3125	0.625	6.25	62.5	625	0.0625 - 625				22:4 cholesteryl-d7 ester	CE	0.0625	0.3125	0.625	6.25	62.5	625	0.625 - 625
C22:1 Ceramide-d7 (d18:1-d7/22:1)	Cer	0.125	0.625	1.25	12.5	125	1250	0.125 - 1250				C16:1 Ceramide-d7 (d18:1-d7/16:1)	Cer	0.1875	0.9375	1.875	18.75	187.5	1875	0.1875 - 1875
C24:1 Ceramide-d7 (d18:1-d7/24:1)	Cer	0.1875	0.9375	1.875	18.75	187.5	1875	0.1875 - 1875				C18:1 Ceramide-d7 (d18:1-d7/18:1)	Cer	0.125	0.625	1.25	12.5	125	1250	0.125 - 1250
15:0 Lyso PC-d5	LPC	0.0625	0.3125	0.625	6.25	62.5	625	0.625 - 625				C20:1 Ceramide-d7 (d18:1-d7/20:1)	Cer	0.0625	0.3125	0.625	6.25	62.5	625	0.0625 - 625
17:0 Lyso PC-d5	LPC	0.125	0.625	1.25	12.5	125	1250	0.625 - 1250				C22:1 Ceramide-d7 (d18:1-d7/22:1)	Cer	0.125	0.625	1.25	12.5	125	1250	0.125 - 1250
19:0 Lyso PC-d5	LPC	0.0625	0.3125	0.625	6.25	62.5	625	0.3125 - 625				C24:1 Ceramide-d7 (d18:1-d7/24:1)	Cer	0.1875	0.9375	1.875	18.75	187.5	1875	0.1875 - 1875
15:0 Lyso PE-d5	LPE	0.0625	0.3125	0.625	6.25	62.5	625	0.625 - 625				17:0-14:1 DG-d5	DG	0.0625	0.3125	0.625	6.25	62.5	625	0.3125 - 625
17:0 Lyso PE-d5	LPE	0.125	0.625	1.25	12.5	125	1250	0.125 - 1250				17:0-16:1 DG-d5	DG	0.125	0.625	1.25	12.5	125	1250	0.125 - 1250
19:0 Lyso PE-d5	LPE	0.0625	0.3125	0.625	6.25	62.5	625	0.3125 - 625				17:0-18:1 DG-d5	DG	0.1875	0.9375	1.875	18.75	187.5	1875	0.1875 - 1875
15:0 Lyso PG-d5	LPG	0.0625	0.3125	0.625	6.25	62.5	625	0.625 - 625				17:0-20:3 DG-d5	DG	0.125	0.625	1.25	12.5	125	1250	0.125 - 1250
17:0 Lyso PG-d5	LPG	0.125	0.625	1.25	12.5	125	1250	0.625 - 1250				17:0-22:4 DG-d5	DG	0.0625	0.3125	0.625	6.25	62.5	625	6.25 - 625
19:0 Lyso PG-d5	LPG	0.0625	0.3125	0.625	6.25	62.5	625	0.3125 - 625				15:0 Lyso PC-d5	LPC	0.0625	0.3125	0.625	6.25	62.5	625	0.3125 - 625
15:0 Lyso PI-d5	LPI	0.0625	0.3125	0.625	6.25	62.5	625	0.625 - 625				17:0 Lyso PC-d5	LPC	0.125	0.625	1.25	12.5	125	1250	0.125 - 1250
17:0 Lyso PI-d5	LPI	0.125	0.625	1.25	12.5	125	1250	1.25 - 1250				15:0 Lyso PE-d5	LPE	0.0625	0.3125	0.625	6.25	62.5	625	6.25 - 625
19:0 Lyso PI-d5	LPI	0.0625	0.3125	0.625	6.25	62.5	625	0.3125 - 625				17:0 Lyso PE-d5	LPE	0.125	0.625	1.25	12.5	125	1250	0.125 - 1250
15:0 Lyso PS-d5	LPS	0.0625	0.3125	0.625	6.25	62.5	625	0.625 - 625				15:0 Lyso PG-d5	LPG	0.0625	0.3125	0.625	6.25	62.5	625	0.3125 - 625
17:0 Lyso PS-d5	LPS	0.125	0.625	1.25	12.5	125	1250	1.25 - 1250				17:0 Lyso PG-d5	LPG	0.125	0.625	1.25	12.5	125	1250	1.25 - 1250
19:0 Lyso PS-d5	LPS	0.0625	0.3125	0.625	6.25	62.5	625	0.3125 - 625				15:0 Lyso PI-d5	LPI	0.0625	0.3125	0.625	6.25	62.5	625	6.25 - 625
17:0-14:1 PC-d5	PC	0.125	0.625	1.25	12.5	125	1250	0.625 - 1250				17:0 Lyso PI-d5	LPI	0.125	0.625	1.25	12.5	125	1250	1.25 - 1250
17:0-16:1 PC-d5	PC	0.25	1.25	2.5	25	250	2500	1.25 - 2500				15:0 Lyso PS-d5	LPS	0.0625	0.3125	0.625	6.25	62.5	625	0.625 - 625
17:0-18:1 PC-d5	PC	0.375	1.875	3.75	37.5	375	3750	0.375 - 3750				17:0 Lyso PS-d5	LPS	0.125	0.625	1.25	12.5	125	1250	0.625 - 1250
17:0-20:3 PC-d5	PC	0.25	1.25	2.5	25	250	2500	1.25 - 2500				17:0-14:1 PC-d5	PC	0.125	0.625	1.25	12.5	125	1250	0.125 - 1250
17:0-22:4 PC-d5	PC	0.125	0.625	1.25	12.5	125	1250	1.25 - 1250				17:0-16:1 PC-d5	PC	0.25	1.25	2.5	25	250	2500	0.25 - 2500
17:0-14:1 PE-d5	PE	0.0625	0.3125	0.625	6.25	62.5	625	0.3125 - 625				17:0-18:1 PC-d5	PC	0.375	1.875	3.75	37.5	375	3750	0.375 - 3750
17:0-16:1 PE-d5	PE	0.125	0.625	1.25	12.5	125	1250	1.25 - 1250				17:0-20:3 PC-d5	PC	0.25	1.25	2.5	25	250	2500	0.25 - 2500
17:0-18:1 PE-d5	PE	0.1875	0.9375	1.875	18.75	187.5	1875	0.1875 - 1875				17:0-22:4 PC-d5	PC	0.125	0.625	1.25	12.5	125	1250	0.125 - 1250
17:0-20:3 PE-d5	PE	0.125	0.625	1.25	12.5	125	1250	0.625 - 1250				19:0 Lyso PC-d5	PC	0.0625	0.3125	0.625	6.25	62.5	625	0.0625 - 625
17:0-22:4 PE-d5	PE	0.0625	0.3125	0.625	6.25	62.5	625	0.3125 - 625				17:0-14:1 PE-d5	PE	0.0625	0.3125	0.625	6.25	62.5	625	0.625 - 625
17:0-14:1 PG-d5	PG	0.0625	0.3125	0.625	6.25	62.5	625	0.3125 - 625				17:0-16:1 PE-d5	PE	0.125	0.625	1.25	12.5	125	1250	0.125 - 1250
17:0-16:1 PG-d5	PG	0.125	0.625	1.25	12.5	125	1250	1.25 - 1250				17:0-18:1 PE-d5	PE	0.1875	0.9375	1.875	18.75	187.5	1875	0.1875 - 1875
17:0-18:1 PG-d5	PG	0.1875	0.9375	1.875	18.75	187.5	1875	0.1875 - 1875				17:0-20:3 PE-d5	PE	0.125	0.625	1.25	12.5	125	1250	1.25 - 1250
17:0-20:3 PG-d5	PG	0.125	0.625	1.25	12.5	125	1250	0.625 - 1250				17:0-22:4 PE-d5	PE	0.0625	0.3125	0.625	6.25	62.5	625	0.625 - 625
17:0-22:4 PG-d5	PG	0.0625	0.3125	0.625	6.25	62.5	625	0.0625 - 625				19:0 Lyso PE-d5	PE	0.0625	0.3125	0.625	6.25	62.5	625	0.0625 - 625
17:0-16:1 PI-d5	PI	0.125	0.625	1.25	12.5	125	1250	0.625 - 1250				17:0-14:1 PG-d5	PG	0.0625	0.3125	0.625	6.25	62.5	625	6.25 - 625
17:0-18:1 PI-d5	PI	0.1875	0.9375	1.875	18.75	187.5	1875	0.1875 - 1875				17:0-16:1 PG-d5	PG	0.125	0.625	1.25	12.5	125	1250	0.125 - 1250
17:0-20:3 PI-d5	PI	0.125	0.625	1.25	12.5	125	1250	0.625 - 1250				17:0-18:1 PG-d5	PG	0.1875	0.9375	1.875	18.75	187.5	1875	0.1875 - 1875
17:0-22:4 PI-d5	PI	0.0625	0.3125	0.625	6.25	62.5	625	0.0625 - 625				17:0-20:3 PG-d5	PG	0.125	0.625	1.25	12.5	125	1250	0.625 - 1250
17:0-14:1 PS-d5	PS	0.0625	0.3125	0.625	6.25	62.5	625	0.3125 - 625				17:0-22:4 PG-d5	PG	0.0625	0.3125	0.625	6.25	62.5	625	0.625 - 625
17:0-16:1 PS-d5	PS	0.125	0.625	1.25	12.5	125	1250	0.125 - 1250				19:0 Lyso PG-d5	PG	0.0625	0.3125	0.625	6.25	62.5	625	0.625 - 625
17:0-18:1 PS-d5	PS	0.1875	0.9375	1.875	18.75	187.5	1875	0.9375 - 1875				17:0-14:1 PI-d5	PI	0.0625	0.3125	0.625	6.25	62.5	625	6.25 - 625
17:0-20:3 PS-d5	PS	0.125	0.625	1.25	12.5	125	1250	1.25 - 1250				17:0-16:1 PI-d5	PI	0.125	0.625	1.25	12.5	125	1250	0.125 - 1250
17:0-22:4 PS-d5	PS	0.0625	0.3125	0.625	6.25	62.5	625	0.625 - 625				17:0-18:1 PI-d5	PI	0.1875	0.9375	1.875	18.75	187.5	1875	0.9375 - 1875
16:1 SM (d18:1/16:1)-d9	SM	0.1875	0.9375	1.875	18.75	187.5	1875	1.875 - 1875				17:0-20:3 PI-d5	PI	0.125	0.625	1.25	12.5	125	1250	1.25 - 1250
20:1 SM (d18:1/20:1)-d9	SM	0.0625	0.3125	0.625	6.25	62.5	625	0.3125 - 625				19:0 Lyso PI-d5	PI	0.0625	0.3125	0.625	6.25	62.5	625	0.625 - 625
22:1 SM (d18:1/22:1)-d9	SM	0.125	0.625	1.25	12.5	125	1250	0.625 - 1250				17:0-14:1 PS-d5	PS	0.0625	0.3125	0.625	6.25	62.5	625	6.25 - 625
24:1 SM (d18:1/24:1)-d9	SM	0.1875	0.9375	1.875	18.75	187.5	1875	0.9375 - 1875				17:0-16:1 PS-d5	PS	0.125	0.625	1.25	12.5	125	1250	0.125 - 1250
												17:0-18:1 PS-d5	PS	0.1875	0.9375	1.875	18.75	187.5	1875	0.1875 - 1875
												17:0-20:3 PS-d5	PS	0.125	0.625	1.25	12.5	125	1250	0.125 - 1250
												17:0-22:4 PS-d5	PS	0.0625	0.3125	0.625	6.25	62.5	625	0.625 - 625
												19:0 Lyso PS-d5	PS	0.0625	0.3125	0.625	6.25	62.5	625	0.3125 - 625
												16:1 SM (d18:1/16:1)-d9	SM	0.1875	0.9375	1.875	18.75	187.5	1875	0.1875 - 1875
												20:1 SM (d18:1/20:1)-d9	SM	0.0625	0.3125	0.625	6.25	62.5	625	0.0625 - 625
												22:1 SM (d18:1/22:1)-d9	SM	0.125	0.625	1.25	12.5	125	1250	0.125 - 1250
												24:1 SM (d18:1/24:1)-d9	SM	0.1875	0.9375	1.875	18.75	187.5	1875	0.1875 - 1875
												14:0-13:0-14:0 TG-d5	TG	0.0625	0.3125	0.625	6.25	62.5	625	0.625 - 625
												14:0-15:1-14:0 TG-d5	TG	0.125	0.625	1.25	12.5	125	1250	0.125 - 1250
												14:0-17:1-14:0 TG-d5	TG	0.1875	0.9375	1.875	18.75	187.5	1875	0.1875 - 1875
												16:0-15:1-16:0 TG-d5	TG	0.25	1.25	2.5	25	250	2500	0.25 - 2500
												16:0-17:1-16:0 TG-d5	TG	0.25	1.25	2.5	25	250	2500	0.25 - 2500
												16:0-19:2-16:0 TG-d5	TG	0.25	1.25	2.5	25	250	2500	0.25 - 2500
												18:1-17:1-18:1 TG-d5	TG	0.1875	0.9375	1.875	18.75	187.5	1875	0.1875 - 1875
												18:1-19:2-18:1 TG-d5	TG	0.125	0.625	1.25	12.5	125	1250	0.125 - 1250
												18:1-21:2-18:1 TG-d5	TG	0.0625	0.3125	0.625	6.25	62.5	625	0.0625 - 625
