## Supplementary material for "A deep, quantitative lipid atlas of extracellular vesicles across multiple cell lines": Table S2

### Sheet: Sheet1
negative mode	Lipid Class	Retention Time (Rt) [min]	m/z	Adduct Type	R2	Slope				positive mode	Lipid Class	Retention Time (Rt) [min]	m/z	Adduct Type	R2	Slope
C16:1 Ceramide-d7 (d18:1-d7/16:1)	Cer	8.55	601.554	[M+CH3COOH-H]-	0.998847	1.58203e+07				16:1 cholesteryl-d7 ester	CE	16.425	647.647	[M+NH4]+	0.998973	587985
C18:1 Ceramide-d7 (d18:1-d7/18:1)	Cer	9.61	629.586	[M+CH3COOH-H]-	0.999861	2.52179e+07				20:3 cholesteryl-d7 ester	CE	16.598	699.678	[M+NH4]+	0.999589	1.18099e+06
C20:1 Ceramide-d7 (d18:1-d7/20:1)	Cer	10.598	657.617	[M+CH3COOH-H]-	0.999919	2.10754e+07				22:4 cholesteryl-d7 ester	CE	16.713	725.694	[M+NH4]+	0.968761	784501
C22:1 Ceramide-d7 (d18:1-d7/22:1)	Cer	11.561	685.648	[M+CH3COOH-H]-	0.999867	1.98967e+07				C16:1 Ceramide-d7 (d18:1-d7/16:1)	Cer	8.56	543.548	[M+H]+	0.99876	1.29894e+07
C24:1 Ceramide-d7 (d18:1-d7/24:1)	Cer	12.496	713.679	[M+CH3COOH-H]-	0.998877	1.79888e+07				C18:1 Ceramide-d7 (d18:1-d7/18:1)	Cer	9.626	571.579	[M+H]+	0.998016	1.21016e+07
15:0 Lyso PC-d5	LPC	2.247	545.362	[M+CH3COOH-H]-	0.999888	3.06135e+06				C20:1 Ceramide-d7 (d18:1-d7/20:1)	Cer	10.607	599.61	[M+H]+	0.999752	1.64771e+07
17:0 Lyso PC-d5	LPC	3.406	573.393	[M+CH3COOH-H]-	0.999966	2.93214e+06				C22:1 Ceramide-d7 (d18:1-d7/22:1)	Cer	11.577	627.642	[M+H]+	0.999861	1.77577e+07
19:0 Lyso PC-d5	LPC	4.61	601.425	[M+CH3COOH-H]-	0.999999	3.54289e+06				C24:1 Ceramide-d7 (d18:1-d7/24:1)	Cer	12.509	655.673	[M+H]+	0.999244	1.8156e+07
15:0 Lyso PE-d5	LPE	2.298	443.294	[M-H]-	0.999845	3.24616e+06				17:0-14:1 DG-d5	DG	9.995	575.541	[M+H]+	0.998592	3.64658e+06
17:0 Lyso PE-d5	LPE	3.495	471.325	[M-H]-	0.999882	4.01977e+06				17:0-16:1 DG-d5	DG	10.984	603.572	[M+H]+	0.998442	6.68215e+06
19:0 Lyso PE-d5	LPE	4.685	499.357	[M-H]-	0.999831	5.32129e+06				17:0-18:1 DG-d5	DG	11.964	631.603	[M+H]+	0.999146	8.50844e+06
15:0 Lyso PG-d5	LPG	1.751	474.289	[M-H]-	0.999665	2.55131e+06				17:0-20:3 DG-d5	DG	11.423	655.603	[M+H]+	0.999247	1.92013e+07
17:0 Lyso PG-d5	LPG	2.654	502.32	[M-H]-	0.999514	4.69814e+06				17:0-22:4 DG-d5	DG	11.686	681.619	[M+H]+	0.998522	2.11343e+07
19:0 Lyso PG-d5	LPG	3.92	530.351	[M-H]-	0.999663	4.99941e+06				15:0 Lyso PC-d5	LPC	2.286	487.356	[M+H]+	0.998514	4.3744e+07
15:0 Lyso PI-d5	LPI	1.57	562.305	[M-H]-	0.999957	2.89129e+06				17:0 Lyso PC-d5	LPC	3.464	515.387	[M+H]+	0.999359	3.86944e+07
17:0 Lyso PI-d5	LPI	2.316	590.336	[M-H]-	0.995133	5.37698e+06				19:0 Lyso PC-d5	LPC	4.647	543.418	[M+H]+	0.999654	4.73899e+07
19:0 Lyso PI-d5	LPI	3.528	618.367	[M-H]-	0.999141	5.97573e+06				15:0 Lyso PE-d5	LPE	2.325	445.309	[M+H]+	0.999636	4.10295e+06
15:0 Lyso PS-d5	LPS	1.572	487.284	[M-H]-	0.999715	2.87739e+06				17:0 Lyso PE-d5	LPE	3.54	473.34	[M+H]+	0.999651	5.32322e+06
17:0 Lyso PS-d5	LPS	2.356	515.315	[M-H]-	0.999776	2.81949e+06				19:0 Lyso PE-d5	LPE	4.716	501.371	[M+H]+	0.999673	6.64743e+06
19:0 Lyso PS-d5	LPS	3.542	543.346	[M-H]-	0.9998	2.70314e+06				15:0 Lyso PG-d5	LPG	1.888	476.303	[M+H]+	0.999539	755145
17:0-14:1 PC-d5	PC	7.863	781.576	[M+CH3COOH-H]-	0.997931	1.53621e+06				17:0 Lyso PG-d5	LPG	2.868	504.334	[M+H]+	0.999346	1.36235e+06
17:0-16:1 PC-d5	PC	8.837	809.607	[M+CH3COOH-H]-	0.997686	1.28279e+06				19:0 Lyso PG-d5	LPG	4.143	532.366	[M+NH4]+	0.999517	1.50261e+06
17:0-18:1 PC-d5	PC	9.851	837.639	[M+CH3COOH-H]-	0.997536	1.13037e+06				15:0 Lyso PI-d5	LPI	1.648	546.309	[M+H]+	0.999829	1.17405e+06
17:0-20:3 PC-d5	PC	9.328	861.639	[M+CH3COOH-H]-	0.998564	1.19285e+06				17:0 Lyso PI-d5	LPI	2.479	574.34	[M+H]+	0.999847	1.06976e+06
17:0-22:4 PC-d5	PC	9.637	887.654	[M+CH3COOH-H]-	0.997145	1.03617e+06				19:0 Lyso PI-d5	LPI	3.73	602.371	[M+NH4]+	0.999815	1.09792e+06
17:0-14:1 PE-d5	PE	8.09	679.508	[M-H]-	0.997525	2.00558e+06				15:0 Lyso PS-d5	LPS	1.674	489.298	[M+H]+	0.999803	2.27681e+06
17:0-16:1 PE-d5	PE	9.082	707.539	[M-H]-	0.999586	2.62592e+06				17:0 Lyso PS-d5	LPS	2.532	517.33	[M+H]+	0.999828	2.12964e+06
17:0-18:1 PE-d5	PE	10.096	735.571	[M-H]-	0.999516	2.79339e+06				19:0 Lyso PS-d5	LPS	3.795	545.361	[M+H]+	0.999806	2.25806e+06
17:0-20:3 PE-d5	PE	9.574	759.571	[M-H]-	0.997541	1.88764e+06				17:0-14:1 PC-d5	PC	7.91	723.57	[M+H]+	0.999667	4.66903e+07
17:0-22:4 PE-d5	PE	9.874	785.586	[M-H]-	0.999382	3.36208e+06				17:0-16:1 PC-d5	PC	8.86	751.601	[M+H]+	0.999503	4.26904e+07
17:0-14:1 PG-d5	PG	6.79	710.503	[M-H]-	0.999757	4.96988e+06				17:0-18:1 PC-d5	PC	9.913	779.632	[M+H]+	0.998795	3.01986e+07
17:0-16:1 PG-d5	PG	7.627	738.534	[M-H]-	0.999959	3.88199e+06				17:0-20:3 PC-d5	PC	9.374	803.632	[M+H]+	0.999852	3.29406e+07
17:0-18:1 PG-d5	PG	8.563	766.565	[M-H]-	0.99609	1.73226e+06				17:0-22:4 PC-d5	PC	9.678	829.648	[M+H]+	0.999879	3.14842e+07
17:0-20:3 PG-d5	PG	8.097	790.565	[M-H]-	0.999926	3.85549e+06				17:0-14:1 PE-d5	PE	8.123	681.523	[M+H]+	0.999056	8.89524e+06
17:0-22:4 PG-d5	PG	8.428	816.581	[M-H]-	0.999524	3.79659e+06				17:0-16:1 PE-d5	PE	9.104	709.554	[M+H]+	0.999481	8.63819e+06
17:0-16:1 PI-d5	PI	7.364	826.55	[M-H]-	0.999877	2.70987e+06				17:0-18:1 PE-d5	PE	10.144	737.585	[M+H]+	0.999752	8.03083e+06
17:0-18:1 PI-d5	PI	8.295	854.581	[M-H]-	0.999527	2.49553e+06				17:0-20:3 PE-d5	PE	9.624	761.585	[M+H]+	0.999728	7.73143e+06
17:0-20:3 PI-d5	PI	7.841	878.581	[M-H]-	0.999513	2.22807e+06				17:0-22:4 PE-d5	PE	9.961	787.601	[M+H]+	0.999837	6.84503e+06
17:0-22:4 PI-d5	PI	8.118	904.597	[M-H]-	0.999633	1.89104e+06				17:0-14:1 PG-d5	PG	7.056	729.544	[M+NH4]+	0.999009	3.48961e+06
17:0-14:1 PS-d5	PS	6.574	723.498	[M-H]-	0.999923	3.06402e+06				17:0-16:1 PG-d5	PG	7.938	757.575	[M+NH4]+	0.999113	3.64071e+06
17:0-16:1 PS-d5	PS	7.484	751.529	[M-H]-	0.999849	2.29156e+06				17:0-18:1 PG-d5	PG	8.897	785.606	[M+NH4]+	0.999818	4.27884e+06
17:0-18:1 PS-d5	PS	8.419	779.56	[M-H]-	0.999048	1.512e+06				17:0-20:3 PG-d5	PG	8.391	809.606	[M+NH4]+	0.998857	4.9234e+06
17:0-20:3 PS-d5	PS	7.96	803.56	[M-H]-	0.999353	1.6882e+06				17:0-22:4 PG-d5	PG	8.575	835.622	[M+NH4]+	0.998296	4.87077e+06
17:0-22:4 PS-d5	PS	8.214	829.576	[M-H]-	0.99904	1.17573e+06				17:0-14:1 PI-d5	PI	6.756	817.56	[M+NH4]+	0.999655	1.57175e+06
16:1 SM (d18:1/16:1)-d9	SM	7.2	768.622	[M+CH3COOH-H]-	0.999825	2.34146e+06				17:0-16:1 PI-d5	PI	7.639	845.591	[M+NH4]+	0.999711	1.59027e+06
20:1 SM (d18:1/20:1)-d9	SM	9.211	824.685	[M+CH3COOH-H]-	0.99958	1.68185e+06				17:0-18:1 PI-d5	PI	8.582	873.622	[M+NH4]+	0.999718	1.81321e+06
22:1 SM (d18:1/22:1)-d9	SM	10.209	852.716	[M+CH3COOH-H]-	0.999827	1.73781e+06				17:0-20:3 PI-d5	PI	8.106	897.622	[M+NH4]+	0.999345	2.08271e+06
24:1 SM (d18:1/24:1)-d9	SM	11.189	880.747	[M+CH3COOH-H]-	0.999768	1.91404e+06				17:0-14:1 PS-d5	PS	6.891	725.512	[M+H]+	0.999627	3.50404e+06
										17:0-16:1 PS-d5	PS	7.793	753.544	[M+H]+	0.999646	3.80275e+06
										17:0-18:1 PS-d5	PS	8.762	781.575	[M+H]+	0.999724	3.82925e+06
										17:0-20:3 PS-d5	PS	8.293	805.575	[M+H]+	0.991999	4.10586e+06
										17:0-22:4 PS-d5	PS	8.565	831.591	[M+H]+	0.999885	2.98037e+06
										16:1 SM (d18:1/16:1)-d9	SM	7.239	710.616	[M+H]+	0.999843	2.24769e+07
										20:1 SM (d18:1/20:1)-d9	SM	9.287	766.678	[M+H]+	0.999541	2.55954e+07
										22:1 SM (d18:1/22:1)-d9	SM	10.24	794.71	[M+H]+	0.999474	2.28302e+07
										24:1 SM (d18:1/24:1)-d9	SM	11.238	822.741	[M+H]+	0.999241	2.20113e+07
										14:0-13:0-14:0 TG-d5	TG	14.66	731.692	[M+NH4]+	0.999677	2.81358e+07
										14:0-15:1-14:0 TG-d5	TG	14.701	757.708	[M+NH4]+	0.999339	2.71474e+07
										14:0-17:1-14:0 TG-d5	TG	15.389	785.739	[M+NH4]+	0.999138	2.57692e+07
										16:0-15:1-16:0 TG-d5	TG	16.062	813.77	[M+NH4]+	0.998045	2.14939e+07
										16:0-17:1-16:0 TG-d5	TG	16.632	841.802	[M+NH4]+	0.989644	1.63769e+07
										16:0-19:2-16:0 TG-d5	TG	16.694	867.817	[M+NH4]+	0.986916	1.50272e+07
										18:1-17:1-18:1 TG-d5	TG	16.675	893.833	[M+NH4]+	0.98536	1.38246e+07
										18:1-19:2-18:1 TG-d5	TG	16.734	919.849	[M+NH4]+	0.998105	2.15044e+07
										18:1-21:2-18:1 TG-d5	TG	17.154	947.88	[M+NH4]+	0.999779	3.35514e+07
